# Reconstructing the diet, trophic level, and migration pattern of Mysticete whales based on baleen isotopic composition

**DOI:** 10.1101/2020.10.04.301341

**Authors:** Philip M. Riekenberg, Jaime Camalich, Elisabeth Svensson, Lonneke L. IJsseldijk, Sophie M.J.M. Brasseur, Rob Witbaard, Mardik F. Leopold, Elisa Bravo Rebolledo, Jack J. Middelburg, Marcel T.J. van der Meer, Jaap S. Sinninghe Damsté, Stefan Schouten

## Abstract

Baleen from mysticete whales is a well-preserved proteinaceous material that can be used to identify migrations and feeding habits for species whose migration pathways are unknown. Analysis of δ^13^C and δ^15^N from bulk baleen has been used to infer migration patterns for individuals. However, this approach has fallen short of identifying migrations between regions as it is difficult to determine variations in isotopic shifts without temporal sampling of prey items. Here we apply analysis of δ^15^N values of amino acids to five baleen plates belonging to three species, revealing novel insights on trophic position, metabolic state, and migration between regions. Humpback and minke whales had higher reconstructed trophic levels than fin whales (3.4-3.5 versus 2.7-2.9, respectively) as expected due to different feeding specialization. Isotopic niche areas between baleen minima and maxima were well separated, indicating regional resource use for individuals during migration that aligned with isotopic gradients in Atlantic Ocean particulate organic matter. δ^15^N values from phenylalanine confirmed regional separation between the niche areas for two fin whales as migrations occurred and elevated glycine and threonine δ^15^N values revealed physiological changes due to fasting. Simultaneous resolution of trophic level and physiological changes allow for identification of regional migrations in mysticetes.
