## Supporting data for "Reconstructing the diet, trophic level, and migration pattern of Mysticete whales based on baleen isotopic composition"

### Sheet: trophic position
chronological order for each individual from Gingiva	individuals 1=FW1, 2=FW2, 3=FW3, 4=Humpback, 5= Minke	Baleen time Period ID min=1, max=2	Sample ID	date run	Alanine d15N (‰)	SD	Aspartic acid d15N (‰)	SD	Glutamic acid d15N (‰)	SD	Isoleucine d15N (‰)	SD	Leucine d15N (‰)	SD	Valine d15N (‰)	SD		Lysine d15N (‰)	SD	Phenylalanine d15N (‰)	SD	Trophic Position using 4 for TDF and weighted TAAs (4)and SAAs (2)	SD propagated using one value for TAA and SAA analsyes
1	1	1	BP3_1	20181212	12.9798	0.00357513	11.1788	0.316042	16.7181	0.393265	15.2205	0.429016	17.5068	0.398985	18.3412	0.200207		1.79516	0.195917	3.62095	0.279575	2.79801	0.701327	individual	n	Trophic Position	SD
2	1	1	BP3_2	20191028	16.6904	0.169925	12.8561	0.354181	17.858	0.109189	17.0798	0.0750672	18.0481	0.358958	19.6398	0.16583		6.78261	0.141263	6.36324	0.221789	2.83412	0.71418	1	10	2.70673	0.24775
3	1	2	BP3_13	20191028	16.8993	0.266147	14.1566	0.177431	18.7686	0.052547	18.8932	0.076432	19.2052	0.117378	21.0682	0.270924		8.82718	0.451768	8.36776	0.16583	2.63011	0.643289	2	11	2.73056	0.28493
4	1	2	BP3_15	20181212	13.9303	0.288156	11.871	0.226663	17.4235	0.338207	14.9399	0.13085	18.4118	0.221658	18.4145	0.178042		5.25903	0.609917	5.84458	0.454042	2.70895	0.670185	3	16	2.94258	0.3562
5	1	2	BP3_17	20191028	16.9427	0.0177431	13.9476	0.189033	18.7932	0.431295	19.703	0.248404	18.9567	0.45518	20.6966	0.431977		7.77811	0.057324	7.70135	0.469511	2.48694	0.596051	4	12	3.40836	0.40061
6	1	1	BP3_25	20191030	16.1316	0.173588	13.5201	0.386132	18.4978	0.0198191	18.0927	0.12985	18.2508	0.123699	20.3286	0.16197		7.34609	0.164704	6.78133	0.457891	2.91232	0.742475	5	11	3.4992	0.48169
7	1	1	BP3_27	20191028	15.7185	0.283208	13.0245	0.296174	18.2725	0.251816	17.4007	0.00204729	18.5316	0.423106	20.2314	0.014331		7.54214	0.0771144	6.6079	0.500903	2.72583	0.676026
8	1	1	BP3_29	20191029	15.7673	0.221996	12.4449	0.101777	17.6368	0.177597	17.2835	0.285521	17.2506	0.303281	19.7164	0.0648912		6.97329	0.0580605	6.45095	0.353145	2.65707	0.652416
9	1	2	BP3_42	20191029	17.0304	0.352462	13.8413	0.0245903	18.725	0.0758202	18.1302	0.242488	18.7513	0.115438	20.223	0.281423		7.91418	0.415987	7.66279	0.463118	2.19674	0.506675
10	1	2	BP3_44	20181212	13.2982	0.186622	10.4602	0.14086	16.7276	0.053627	13.0819	0.332487	16.2138	0.0507669	13.8972	0.108684		3.07143	0.0121554	4.44075	0.388259	3.11723	0.819544
11	2	1	BP4A_1	20181204	12.6764	0.239552	11.2116	0.375161	16.6993	0.00894879	14.9281	0.382044	15.7298	0.196185	16.8793	0.169339		4.20973	0.247124	5.35239	0.38411	3.08503	0.80715
12	2	1	BP4A_3	20181204	12.4671	0.340054	11.6754	0.225785	16.2222	0.0268464	13.812	0.440556	15.8403	0.0729671	16.1175	0.225096		3.22455	0.439867	5.56656	0.26984	2.87373	0.728436
13	2	1	BP4A_4	20181025	16.2411	0.204586	13.7443	0.0171632	18.3585	0.0411918	18.197	0.133187	18.1046	0.0995468	20.5947	0.0556089		5.83454	0.508032	7.07464	0.400934	2.61419	0.637933
14	2	2	BP4A_8	20181025	17.1532	0.361801	14.521	0.175065	18.4929	0.184677	17.7484	0.465467	18.6454	0.124262	20.2753	0.335713		8.98414	0.358369	8.91789	0.0528628	2.34346	0.550797
15	2	2	BP4A_18	20181204	14.2208	0.208576	13.5343	0.0282231	18.0904	0.442621	15.0425	0.196873	17.6325	0.342807	17.2618	0.485988		4.69892	0.0867344	7.99691	0.329728	2.38162	0.562628
16	2	2	BP4A_20	20181025	17.1489	0.0192228	15.0361	0.0878758	19.1789	0.186736	18.1305	0.192915	19.3046	0.194288	20.7477	0.0604146		9.89047	0.382397	8.67225	0.234107	2.31709	0.542705
17	2	2	BP4A_22	20191030	18.4285	0.0170855	14.9481	0.411418	19.2946	0.244664	18.6392	0.0444222	19.151	0.434654	20.5867	0.328724		7.96996	0.29387	8.02957	0.152402	2.77649	0.693727
18	2	2	BP4A_24	20181025	17.0692	0.0865028	14.8336	0.323356	19.1313	0.488809	18.7611	0.0796375	18.7789	0.0988603	20.086	0.286283		6.15688	0.0741452	7.99068	0.102293	2.95594	0.758525
19	2	1	BP4A_31	20181025	17.2532	0.0295208	14.2074	0.328848	18.5891	0.363174	19.2897	0.106412	18.5638	0.158588	20.1986	0.0144171		5.48404	0.278731	7.90087	0.0659069	3.05683	0.796385
20	2	1	BP4A_32	20191028	16.7845	0.129661	13.8704	0.178114	18.1664	0.231343	18.8131	0.227931	18.6725	0.416282	20.7357	0.226566		6.40188	0.454498	8.00295	0.300951	2.68236	0.661043
21	2	1	BP4A_36	20181211	14.3963	0.228093	10.0257	0.115119	16.3031	0.303171	16.2699	0.335347	17.1723	0.149441	16.5802	0.178042		2.03886	0.364663	4.34487	0.27743	2.94947	0.756132
22	3	1	BP5A_1	20181203	11.7513	0.110729	10.0365	0.393857	15.2987	0.0665773	14.0494	0.30135	14.0751	0.0371431	15.9461	0.165392		2.77034	0.0203236	2.65648	0.116335	2.97393	0.765197
23	3	1	BP5A_3	20191023	14.8794	0.194392	11.7787	0.00958271	16.8278	0.13758	14.9596	0.336079	15.6737	0.27653	17.6323	0.21698		4.94343	0.0807686	4.98299	0.309385	2.05833	0.46705
24	3	2	BP5A_16	20181203	14.1835	0.110729	13.38	0.296444	18.4578	0.259301	17.7437	0.236174	18.0891	0.182912	18.686	0.583778		4.2555	0.836771	7.0753	0.178707	2.57426	0.624614
25	3	2	BP5A_18	20191023	17.2365	0.0547583	14.659	0.0280637	19.6974	0.0930892	19.3601	0.0746083	18.917	0.122522	20.7662	0.098565		7.38569	0.0219033	7.76938	0.3087	2.63899	0.646284
26	3	2	BP5A_20	20191023	17.5709	0.118415	14.6217	0.239568	19.5454	0.294326	18.2266	0.134842	19.0003	0.0787151	20.8078	0.373726		7.52654	0.00752927	7.87344	0.320336	2.82709	0.711668
27	3	1	BP5A_37	20181203	13.5591	0.127548	11.6233	0.0840976	17.3205	0.0259301	15.5921	0.320272	16.2922	0.171699	17.1726	0.173101		2.5855	0.0658765	5.54801	0.182912	3.26283	0.87689
28	3	1	BP5A_39	20191024	15.7084	0.275082	13.0766	0.346093	18.2798	0.0117203	16.282	0.233716	17.7161	0.1696	19.4833	0.4826		6.35821	0.106172	5.52075	0.277151	3.10731	0.815716
29	3	2	BP5A_53	20181203	14.5695	0.467443	13.2115	1.18087	17.49	0.302051	15.6079	0.205338	17.5767	0.175904	17.8966	0.651757		4.71636	0.372833	7.12337	0.110729	2.63579	0.645203
30	3	2	BP5A_56	20191029	17.1091	0.152324	14.2639	0.318991	19.4171	0.051913	19.5135	0.0621589	19.0478	0.138662	20.9437	0.154373		7.28676	0.327871	7.69322	0.325822	3.03573	0.788381
31	3	2	BP5A_59	20191024	17.0656	0.486048	14.2486	0.183388	19.13	0.230959	16.8456	0.304038	18.8062	0.354367	20.6425	0.204071		6.54687	0.417105	6.97301	0.414347	2.89355	0.735628
32	3	1	BP5A_78	20181203	13.2573	0.639843	11.3329	0.0770895	16.9533	0.0504586	16.0153	0.147872	16.315	0.00350407	16.9511	0.738657		0.758901	0.382644	4.72292	0.312563	3.4494	0.953513
33	3	1	BP5A_80	20191024	16.427	0.309554	13.4262	0.163395	18.8912	0.0365397	17.9605	0.161326	18.0203	0.129613	19.9703	0.436409		5.81465	0.382633	6.09112	0.313001	3.1382	0.827672
34	3	2	BP5A_92	20181204	14.9554	0.414398	13.0223	0.453635	17.9974	0.352445	15.024	0.575476	17.8715	0.0943065	17.881	0.178976		4.78896	0.576164	6.20615	0.239552	2.9511	0.756733
35	3	2	BP5A_93	20191024	16.6288	0.16891	14.4504	0.366776	19.5347	0.0117203	19.7301	0.128234	18.7628	0.173047	20.5168	0.153053		5.15165	0.199245	7.06759	0.393664	3.52434	0.98528
36	3	1	BP5A_102	20181204	14.4146	0.583048	12.6684	0.3965	17.4031	0.35451	16.036	0.186548	17.0148	0.154883	17.291	0.465337		4.48	0.14	4.96883	0.0509393	2.9684	0.763145
37	3	1	BP5A_103	20191024	17.7978	0.279219	13.8849	0.0124097	19.4094	0.0689429	17.8981	0.12134	18.9553	0.220617	20.9619	0.0103414		5.82927	0.127544	6.78825	0.118582	3.04204	0.790769
38	4	2	MN1_1	20181212	18.9271	0.0328912	16.948	0.14515	23.217	0.0586322	20.6532	0.211648	24.0006	0.0900933	23.1229	0.313897		3.29389	0.055057	9.54124	0.199492	4.18862	1.29174
39	4	2	MN1_3	20181212	18.8143	0.41686	15.7103	0.425441	21.7421	0.202352	19.7907	0.730757	22.9646	0.0121554	21.6207	0.276		7.42717	0.151586	8.31364	0.13657	3.80879	1.11104
40	4	2	MN1_4	20191021	20.8038	0.0481115	17.9337	0.0261177	22.1176	0.0591085	22.5271	0.419945	23.6249	0.0549846	24.9517	0.140898		8.87536	0.104471	9.02434	0.316162	3.11607	0.819097
41	4	2	MN1_5	20191021	19.7074	0.197945	17.3131	0.205505	21.6078	0.0103096	21.5658	0.175263	22.5061	0.272174	23.7566	0.239183		7.97335	0.222688	8.13933	0.612391	3.50925	0.978838
42	4	2	MN1_6	20191021	19.996	0.269425	17.837	0.120279	21.6608	0.186948	23.1817	0.296917	21.9453	0.0811023	23.9413	0.241932		6.17515	0.0316162	8.38379	0.105845	3.76061	1.08916
43	4	1	MN1_9	20191029	19.795	0.00546452	17.4203	0.191258	21.806	0.193991	22.6428	0.094263	22.6452	0.246587	24.2233	0.0969953		8.47446	0.213799	9.36344	0.0648912	2.9074	0.740674
44	4	1	MN1_10	20191021	18.801	0.101034	16.2614	0.415821	20.6027	0.103783	21.0098	0.0185573	20.93	0.191759	22.7501	0.13265		6.0308	0.327846	7.55808	0.29623	3.62502	1.02885
45	4	1	MN1_11	20191022	20.6015	0.319171	17.3706	0.337017	21.6604	0.334271	22.8141	0.365159	22.4985	0.308188	24.3379	0.342508		8.77159	0.184639	8.58088	0.206603	3.36205	0.917201
46	4	1	MN1_12	20191022	20.3234	0.112568	17.5045	0.179147	22.12	0.436543	23.2014	0.249845	22.7945	0.113254	24.3263	0.0597158		7.98338	0.365845	8.71872	0.0693252	3.55932	1.0003
47	4	2	MN1_24	20191022	18.7786	0.194248	15.8626	0.216899	20.1063	0.172284	20.0597	0.258768	20.8672	0.358295	22.2936	0.297206		8.1353	0.297893	8.12271	0.0803075	2.97815	0.766771
48	4	2	MN1_25	20191023	18.749	0.0965116	15.2669	0.19097	19.9147	0.279952	19.4908	0.178649	20.6081	0.132105	22.0072	0.361405		7.16838	0.0390153	7.68419	0.0280637	3.06394	0.799093
49	4	2	MN1_26	20191023	18.3622	0.0588652	15.0607	0.0992495	19.7061	0.128682	19.635	0.108832	20.1885	0.154692	21.4835	0.213558		6.82474	0.353876	7.16728	0.0130051	3.02108	0.78285
50	5	1	BA1_5	20191017	20.1765	0.00696005	16.7745	0.364707	22.0878	0.328514	20.3959	0.0800406	21.992	0.0508084	24.0008	0.271442		7.39182	0.0626405	8.17244	0.163561	3.3583	0.91566
51	5	2	BA1_14	20191017	20.8045	0.165649	19.341	0.205322	22.5499	0.0396723	22.2995	0.185833	22.6613	0.0466323	24.0549	0.122497		8.14629	0.0591604	10.8497	0.0786486	3.41563	0.939381
52	5	2	BA1_15	20191017	21.0732	0.143377	19.3642	0.386979	22.5618	0.0271442	21.1656	0.326426	22.5427	0.341043	24.049	0.371667		8.4524	0.274922	10.2783	0.155905	3.29992	0.891843
53	5	2	BA1_24	20191017	22.3253	0.254738	20.2948	0.201146	23.5992	0.370971	21.1297	0.398115	23.7864	0.226202	26.3292	0.00208802		8.19304	0.0849126	8.69166	0.24221	4.61279	1.5108
54	5	2	BA1_33	20191029	22.1139	0.369538	20.9216	0.279374	23.1435	0.331287	21.9415	0.206286	24.0377	0.0273226	25.5346	0.146859		8.45127	0.212433	8.55924	0.0847001	3.94467	1.17401
55	5	2	BA1_34	20181211	19.7587	0.891638	17.3609	0.0107254	22.2545	0.331057	21.2313	1.4372	23.3063	0.209503	22.6247	0.317472		4.74686	0.603482	6.77377	0.0657824	3.00018	0.774999
56	5	1	BA1_39	20181211	18.116	0.863752	12.0339	0.272425	19.3306	0.463337	18.9885	1.01248	19.5249	0.190197	19.902	0.787244		1.82145	0.257409	4.65733	0.134425	3.59987	1.01788
57	5	1	BA1_45	20191017	19.7228	0.412035	17.2853	0.432915	21.4328	0.0563764	20.2999	0.229682	21.2616	0.325034	23.0303	0.132241		7.99421	0.31181	9.72615	0.334082	3.25318	0.873022
58	5	1	BA1_46	20191021	17.986	0.0852262	15.9042	0.14296	19.7299	0.0103096	19.5634	0.0859135	19.4628	0.182824	21.1264	0.136087		5.00729	0.292106	8.91742	0.0426131	2.90559	0.740014
59	5	1	BA1_47	20181211	17.2377	0.0679275	13.1386	0.100104	19.4651	0.120124	16.9479	0.0872332	19.9607	0.117264	20.0845	0.563441		4.09918	0.106539	7.02101	0.385399	3.28805	0.887041
60	5	1	BA1_48	20181211	16.6406	0.26742	12.7786	0.346073	19.3559	0.0185907	14.7905	0.431161	19.359	0.194487	18.7189	0.0636373		3.49954	0.109399	6.59631	0.446891	3.81308	1.113
																						3.05961	0.808911

### Sheet: bulk values for baselines
Individual	Distance	Minimum or Maximum period ID	d15N original	d15NBase	d13C original	D13Cbase
1=FinWhale1,2=FW2,3=FW3, 4= Humpback, 5=Minke	mm from gingiva	min=1, max=2	‰	‰	‰	‰
1	7	1	9.04	4.71519	-19.01	-21.6234	individual	n	Trophic Position	SD
1	15	1	9.1	4.77519	-19	-21.6134	1	10	2.70673	0.24775		4.32481	9.04
1	23	1	9.29	4.96519	-19	-21.6134	2	11	2.73056	0.28493
1	30	1	9.45	5.12519	-19.02	-21.6334	3	16	2.94258	0.3562
1	36	1	9.58	5.25519	-19.13	-21.7434	4	12	3.40836	0.40061
1	43	1	9.83	5.50519	-19.19	-21.8034	5	11	3.4992	0.48169
1	49	1	9.99	5.66519	-19.12	-21.7334
1	56	2	10.07	5.74519	-19.05	-21.6634
1	62	2	10.17	5.84519	-18.89	-21.5034
1	69	2	10.18	5.85519	-18.83	-21.4434
1	75	2	10.24	5.91519	-18.86	-21.4734
1	83	2	10.62	6.29519	-18.77	-21.3834
1	89	2	10.29	5.96519	-18.79	-21.4034
1	95	2	10.37	6.04519	-18.65	-21.2634
1	101	2	10.26	5.93519	-18.65	-21.2634
1	107	2	10.42	6.09519	-18.65	-21.2634
1	113	2	10.33	6.00519	-18.67	-21.2834
1	120	2	10.31	5.98519	-18.64	-21.2534
1	126	2	10.21	5.88519	-18.7	-21.3134
1	132	2	10.01	5.68519	-18.71	-21.3234
1	139	2	10.01	5.68519	-18.66	-21.2734
1	145	2	9.87	5.54519	-18.81	-21.4234
1	151	1	9.5	5.17519	-19.03	-21.6434
1	157	1	9.48	5.15519	-19.07	-21.6834
1	163	1	9.37	5.04519	-19.08	-21.6934
1	170	1	9.41	5.08519	-19.14	-21.7534
1	176	1	9.21	4.88519	-19.28	-21.8934
1	181	1	9.29	4.96519	-19.15	-21.7634
1	188	1	9.2	4.87519	-19.18	-21.7934
1	194	1	9.17	4.84519	-19.13	-21.7434
1	200	1	9.36	5.03519	-19.06	-21.6734
1	208	1	9.67	5.34519	-18.89	-21.5034
1	214	1	9.45	5.12519	-18.93	-21.5434
1	220	1	9.65	5.32519	-18.84	-21.4534
1	226	1	9.89	5.56519	-18.7	-21.3134
1	233	2	9.84	5.51519	-18.8	-21.4134
1	240	2	9.96	5.63519	-18.66	-21.2734
1	247	2	9.77	5.44519	-18.68	-21.2934
1	254	2	10.08	5.75519	-18.54	-21.1534
1	261	2	10.22	5.89519	-18.4	-21.0134
1	268	2	10.27	5.94519	-18.42	-21.0334
1	274	2	10.23	5.90519	-18.5	-21.1134
2	3	1	9.12	4.74277	-19.23	-21.8553
2	15	1	8.88	4.50277	-19.34	-21.9653
2	26	1	9	4.62277	-19.45	-22.0753
2	37	1	9.13	4.75277	-19.48	-22.1053
2	47	1	9.12	4.74277	-19.44	-22.0653
2	57	1	9.42	5.04277	-19.46	-22.0853
2	70	2	9.64	5.26277	-19.43	-22.0553
2	80	2	9.78	5.40277	-19.37	-21.9953
2	93	2	9.87	5.49277	-19.31	-21.9353
2	105	1	9.67	5.29277	-19.23	-21.8553
2	119	1	9.57	5.19277	-19.12	-21.7453
2	132	1	9.67	5.29277	-19.06	-21.6853
2	146	1	9.79	5.41277	-19.03	-21.6553
2	158	2	10.01	5.63277	-18.97	-21.5953
2	171	2	10.05	5.67277	-18.99	-21.6153
2	183	2	10.16	5.78277	-18.98	-21.6053
2	193	2	10.34	5.96277	-19.05	-21.6753
2	206	2	10.51	6.13277	-19.01	-21.6353
2	217	2	10.67	6.29277	-18.98	-21.6053
2	229	2	10.53	6.15277	-19.15	-21.7753
2	240	2	10.58	6.20277	-19.3	-21.9253
2	261	2	10.6	6.22277	-19.15	-21.7753
2	274	2	10.45	6.07277	-19.1	-21.7253
2	284	2	10.55	6.17277	-19	-21.6253
2	294	2	10.6	6.22277	-18.95	-21.5753
2	304	2	10.45	6.07277	-19.5	-22.1253
2	314	2	10.27	5.89277	-19.94	-22.5653
2	320	1	9.97	5.59277	-19.05	-21.6753
2	326	1	9.99	5.61277	-18.99	-21.6153
2	332	1	9.88	5.50277	-18.98	-21.6053
2	338	1	10.02	5.64277	-19.12	-21.7453
2	344	1	10	5.62277	-19.06	-21.6853
2	350	1	9.81	5.43277	-19.21	-21.8353
2	356	1	9.91	5.53277	-19.44	-22.0653
2	362	1	9.9	5.52277	-19.28	-21.9053
3	3	1	7.15	2.30632	-19.53	-22.2613
3	8	1	7.16	2.31632	-19.67	-22.4013
3	15	1	7.38	2.53632	-19.76	-22.4913
3	20	1	7.77	2.92632	-19.7	-22.4313
3	25	1	7.92	3.07632	-19.68	-22.4113
3	30	1	8.11	3.26632	-19.73	-22.4613
3	34	1	8.55	3.70632	-19.58	-22.3113
3	39	1	8.75	3.90632	-19.5	-22.2313
3	43	1	9.11	4.26632	-19.43	-22.1613
3	45	1	9.31	4.46632	-19.32	-22.0513
3	53	2	9.38	4.53632	-19.31	-22.0413
3	58	2	9.61	4.76632	-19.26	-21.9913
3	64	2	9.49	4.64632	-19.25	-21.9813
3	68	2	9.72	4.87632	-19.21	-21.9413
3	73	2	9.84	4.99632	-19.2	-21.9313
3	78	2	9.83	4.98632	-19.15	-21.8813
3	82	2	9.81	4.96632	-19.16	-21.8913
3	87	2	9.85	5.00632	-19.15	-21.8813
3	92	2	9.8	4.95632	-19.14	-21.8713
3	96	2	9.87	5.02632	-19.27	-22.0013
3	100	2	9.77	4.92632	-19.16	-21.8913
3	103	2	9.69	4.84632	-19.13	-21.8613
3	108	2	9.64	4.79632	-19.26	-21.9913
3	113	2	9.62	4.77632	-19.18	-21.9113
3	117	2	9.64	4.79632	-19.19	-21.9213
3	122	2	9.59	4.74632	-19.13	-21.8613
3	127	2	9.52	4.67632	-19.12	-21.8513
3	132	2	9.54	4.69632	-19.05	-21.7813
3	136	2	9.51	4.66632	-19.08	-21.8113
3	142	2	9.35	4.50632	-19.04	-21.7713
3	146	2	9.29	4.44632	-19.11	-21.8413
3	155	1	8.93	4.08632	-19.24	-21.9713
3	157	1	9.05	4.20632	-19.13	-21.8613
3	160	1	8.71	3.86632	-19.36	-22.0913
3	165	1	8.58	3.73632	-19.64	-22.3713
3	169	1	8.33	3.48632	-19.84	-22.5713
3	174	1	8.3	3.45632	-19.75	-22.4813
3	178	1	8.18	3.33632	-19.94	-22.6713
3	184	1	8.15	3.30632	-20	-22.7313
3	188	1	8.16	3.31632	-20.01	-22.7413
3	194	1	8.32	3.47632	-19.84	-22.5713
3	198	1	8.51	3.66632	-19.8	-22.5313
3	203	1	8.71	3.86632	-19.67	-22.4013
3	207	1	8.92	4.07632	-19.59	-22.3213
3	212	2	9.04	4.19632	-19.45	-22.1813
3	216	2	9.28	4.43632	-19.27	-22.0013
3	221	2	9.36	4.51632	-19.25	-21.9813
3	227	2	9.5	4.65632	-18.94	-21.6713
3	232	2	9.56	4.71632	-18.87	-21.6013
3	236	2	9.61	4.76632	-18.91	-21.6413
3	240	2	9.57	4.72632	-18.68	-21.4113
3	245	2	9.65	4.80632	-18.69	-21.4213
3	249	2	9.52	4.67632	-18.76	-21.4913
3	253	2	9.53	4.68632	-18.7	-21.4313
3	257	2	9.55	4.70632	-18.66	-21.3913
3	262	2	9.53	4.68632	-18.59	-21.3213
3	266	2	9.6	4.75632	-18.52	-21.2513
3	271	2	9.66	4.81632	-18.47	-21.2013
3	275	2	9.63	4.78632	-18.44	-21.1713
3	279	2	9.55	4.70632	-18.35	-21.0813
3	284	2	9.53	4.68632	-18.35	-21.0813
3	288	2	9.43	4.58632	-18.27	-21.0013
3	293	2	9.44	4.59632	-18.17	-20.9013
3	297	2	9.26	4.41632	-18.14	-20.8713
3	302	1	9.14	4.29632	-18.06	-20.7913
3	306	1	9.21	4.36632	-18.05	-20.7813
3	311	1	9.03	4.18632	-17.93	-20.6613
3	315	1	8.98	4.13632	-17.91	-20.6413
3	319	1	8.94	4.09632	-17.93	-20.6613
3	323	1	9.09	4.24632	-17.89	-20.6213
3	327	1	9.03	4.18632	-18.02	-20.7513
3	330	1	9.06	4.21632	-18.01	-20.7413
3	335	1	9.02	4.17632	-18.08	-20.8113
3	339	1	8.98	4.13632	-18.26	-20.9913
3	345	1	9.1	4.25632	-18.4	-21.1313
3	346	1	9.1	4.25632	-18.47	-21.2013
3	350	1	9.03	4.18632	-18.67	-21.4013
3	355	1	8.93	4.08632	-18.66	-21.3913
3	359	1	8.85	4.00632	-18.77	-21.5013
3	362	1	8.65	3.80632	-18.91	-21.6413
3	367	1	9.01	4.16632	-18.97	-21.7013
3	370	1	8.9	4.05632	-19.01	-21.7413
3	376	1	9.02	4.17632	-19.07	-21.8013
3	381	2	9.05	4.20632	-18.92	-21.6513
3	385	2	9.32	4.47632	-18.9	-21.6313
3	389	2	9.45	4.60632	-18.89	-21.6213
3	393	2	9.49	4.64632	-18.81	-21.5413
3	396	2	9.46	4.61632	-18.83	-21.5613
3	400	2	9.58	4.73632	-18.78	-21.5113
3	404	2	9.45	4.60632	-18.74	-21.4713
3	407	2	9.56	4.71632	-18.82	-21.5513
3	411	2	9.58	4.73632	-18.68	-21.4113
3	415	2	9.77	4.92632	-18.98	-21.7113
3	421	2	9.24	4.39632	-18.69	-21.4213
3	427	2	9.46	4.61632	-18.59	-21.3213
3	433	2	9.23	4.38632	-18.61	-21.3413
3	440	2	9.48	4.63632	-18.65	-21.3813
3	446	1	9.47	4.62632	-18.49	-21.2213
3	452	1	9.28	4.43632	-18.59	-21.3213
3	458	1	9.25	4.40632	-18.57	-21.3013
3	464	1	9.36	4.51632	-18.59	-21.3213
3	470	1	9.08	4.23632	-18.61	-21.3413
3	476	1	9.06	4.21632	-18.72	-21.4513
3	482	1	8.99	4.14632	-18.73	-21.4613
3	488	1	9.02	4.17632	-18.71	-21.4413
4	6	2	14.81	8.94161	-19.31	-22.2742
4	16	2	14.34	8.47161	-19.36	-22.3242
4	26	2	14.67	8.80161	-19.06	-22.0242
4	36	2	14.7	8.83161	-19.15	-22.1142
4	46	2	14.38	8.51161	-19.19	-22.1542
4	56	2	14.08	8.21161	-19.39	-22.3542
4	66	2	13.48	7.61161	-19.64	-22.6042
4	76	1	13.22	7.35161	-19.78	-22.7442
4	86	1	13.16	7.29161	-19.91	-22.8742
4	96	1	13.16	7.29161	-19.78	-22.7442
4	106	1	13.09	7.22161	-19.91	-22.8742
4	116	2	13.01	7.14161	-19.88	-22.8442
4	126	2	12.88	7.01161	-19.83	-22.7942
4	136	2	12.8	6.93161	-19.79	-22.7542
4	146	2	12.61	6.74161	-19.84	-22.8042
4	156	2	12.49	6.62161	-19.84	-22.8042
4	166	1	12.2	6.33161	-19.92	-22.8842
4	176	1	11.98	6.11161	-19.96	-22.9242
4	186	1	11.85	5.98161	-19.74	-22.7042
4	196	2	11.88	6.01161	-19.6	-22.5642
4	206	2	11.68	5.81161	-19.57	-22.5342
4	216	2	11.66	5.79161	-19.36	-22.3242
4	226	2	11.43	5.56161	-19.25	-22.2142
4	236	2	11.45	5.58161	-19.44	-22.4042
4	246	2	11.22	5.35161	-19.58	-22.5442
4	256	2	11.34	5.47161	-19.63	-22.5942
4	266	2	11.16	5.29161	-19.61	-22.5742
5	2.6	1	11.75	5.68176	-18.84	-21.8496
5	6.1	1	11.73	5.66176	-18.93	-21.9396
5	9.6	1	11.74	5.67176	-18.8	-21.8096
5	13.7	1	11.45	5.38176	-18.69	-21.6996
5	18.7	1	11.48	5.41176	-18.56	-21.5696
5	22.9	1	11.14	5.07176	-18.41	-21.4196
5	27.1	1	10.86	4.79176	-18.31	-21.3196
5	30.6	1	11.02	4.95176	-18.33	-21.3396
5	33.5	1	11.44	5.37176	-18.33	-21.3396
5	37.3	1	11.79	5.72176	-18.32	-21.3296
5	39.9	2	12.12	6.05176	-18.21	-21.2196
5	43.6	2	12.28	6.21176	-18.19	-21.1996
5	47.1	2	12.38	6.31176	-18.09	-21.0996
5	51.5	2	12.61	6.54176	-18.1	-21.1096
5	54.7	2	12.62	6.55176	-18.05	-21.0596
5	57.9	2	12.61	6.54176	-18.06	-21.0696
5	61.4	2	12.38	6.31176	-17.96	-20.9696
5	64.4	2	12.15	6.08176	-17.99	-20.9996
5	67.6	2	12.18	6.11176	-17.91	-20.9196
5	71.5	2	12.29	6.22176	-17.91	-20.9196
5	75	2	12.43	6.36176	-17.88	-20.8896
5	78.9	2	12.38	6.31176	-17.85	-20.8596
5	82.6	2	12.54	6.47176	-17.77	-20.7796
5	86.4	2	12.59	6.52176	-17.77	-20.7796
5	90.7	2	12.41	6.34176	-17.94	-20.9496
5	94.7	2	12.48	6.41176	-18.12	-21.1296
5	98.5	2	12.4	6.33176	-18.07	-21.0796
5	101.3	2	12.26	6.19176	-18.12	-21.1296
5	105.1	2	12.39	6.32176	-18.06	-21.0696
5	108.7	2	12.33	6.26176	-18.13	-21.1396
5	111.9	2	12.36	6.29176	-18.08	-21.0896
5	115.1	2	12.39	6.32176	-17.97	-20.9796
5	118.7	2	12.59	6.52176	-18.02	-21.0296
5	122.4	2	12.89	6.82176	-18.11	-21.1196
5	127	2	12.68	6.61176	-18.22	-21.2296
5	130.5	2	12.36	6.29176	-18.27	-21.2796
5	134.4	2	11.82	5.75176	-18.28	-21.2896
5	138.3	1	11.31	5.24176	-18.14	-21.1496
5	141.7	1	10.72	4.65176	-18.08	-21.0896
5	145	1	10.03	3.96176	-18.15	-21.1596
5	149.2	1	10.03	3.96176	-18	-21.0096
5	153	1	10.48	4.41176	-17.93	-20.9396
5	155.4	1	10.89	4.82176	-17.98	-20.9896
5	161.4	1	10.79	4.72176	-17.8	-20.8096
5	167.4	1	10.9	4.83176	-17.7	-20.7096
5	173.4	1	10.81	4.74176	-17.72	-20.7296
5	179.4	1	10.84	4.77176	-17.69	-20.6996
5	185.4	1	10.74	4.67176	-17.57	-20.5796

### Sheet: GLY_THR_PHE differences
		individuals 1=FW1, 2=FW2, 3=FW3, 4=Humpback, 5= Minke	Baleen time Period ID min=1, max=2	Sample ID	Glycine d15N (‰)	SD	Phenylalanine d15N (‰)	SD	Threonine d15N (‰)	SD	Gly-Phe (‰)	Thr-Phe (‰)
1	21	1	1	BP3_1	-0.413297	0.276715	3.62095	0.279575	-17.8836	1.50942	-4.03425	-21.5045
2	55	1	1	BP3_2	1.67077	0.28662	6.36324	0.221789	-16.5105	0.485207	-4.69248	-22.8738
3	56	1	2	BP3_13	1.79768	0.00750672	8.36776	0.16583	-16.1042	0.363735	-6.57008	-24.472
4	22	1	2	BP3_15	0.223253	0.366094	5.84458	0.454042	-10.159	2.80219	-5.62133	-16.0036
5	57	1	2	BP3_17	2.1427	0.360322	7.70135	0.469511	-17.1827	0.0150134	-5.55865	-24.8841
6	65	1	1	BP3_25	2.36446	0.458574	6.78133	0.457891	-16.0297	0.374513	-4.41687	-22.8111
7	58	1	1	BP3_27	2.47469	0.113283	6.6079	0.500903	-15.6347	0.428565	-4.1332	-22.2426
8	59	1	1	BP3_29	2.18802	0.278008	6.45095	0.353145	-15.4636	0.271177	-4.26293	-21.9145
9	60	1	2	BP3_42	2.53578	0.164619	7.66279	0.463118	-17.6945	0.0546452	-5.12701	-25.3573
10	23	1	2	BP3_44	-0.804661	0.27457	4.44075	0.388259	-9.79281	0.436881	-5.24541	-14.2336
11	8	2	1	BP4A_1	0.85213	0.256761	5.35239	0.38411	-5.95046	0.262268	-4.50026	-11.3029
12	9	2	1	BP4A_3	-0.224561	0.365524	5.56656	0.26984	-6.78232	0.207887	-5.79112	-12.3489
13	49	2	1	BP4A_4	0.971205	0.0707126	7.07464	0.400934	-18.5465	0.131127	-6.10343	-25.6211
14	50	2	2	BP4A_8	2.50571	0.123575	8.91789	0.0528628	-20.3344	0.303446	-6.41218	-29.2523
15	10	2	2	BP4A_18	1.25662	0.295998	7.99691	0.329728	-4.86695	0.369654	-6.74029	-12.8639
16	51	2	2	BP4A_20	2.68581	0.0157902	8.67225	0.234107	-20.5844	0.354936	-5.98644	-29.2566
17	64	2	2	BP4A_22	2.68679	0.179056	8.02957	0.152402	-19.7218	0.23783	-5.34278	-27.7513
18	52	2	2	BP4A_24	1.91686	0.323356	7.99068	0.102293	-19.914	0.171632	-6.07382	-27.9047
19	53	2	1	BP4A_31	2.98873	0.247837	7.90087	0.0659069	-17.4649	0.442812	-4.91214	-25.3658
20	54	2	1	BP4A_32	2.75071	0.365782	8.00295	0.300951	-18.1802	0.279113	-5.25224	-26.1831
21	20	2	1	BP4A_36	1.48998	0.0521969	4.34487	0.27743	-10.7739	0.180187	-2.85489	-15.1188
22	1	3	1	BP5A_1	-1.87648	0.240379	2.65648	0.116335	-14.5142	0.945397	-4.53296	-17.1706
23	41	3	1	BP5A_3	-0.581599	0.0554428	4.98299	0.309385	-16.5598	0.349084	-5.56459	-21.5428
24	2	3	2	BP5A_16	-1.01621	0.44782	7.0753	0.178707	-11.36	1.26006	-8.09151	-18.4353
25	42	3	2	BP5A_18	0.682125	0.0725548	7.76938	0.3087	-17.6948	0.342924	-7.08725	-25.4642
26	43	3	2	BP5A_20	-0.0037034	0.084191	7.87344	0.320336	-16.2215	0.0650255	-7.87714	-24.0949
27	3	3	1	BP5A_37	-1.55784	0.0518602	5.54801	0.182912	-9.35698	0.871812	-7.10586	-14.905
28	44	3	1	BP5A_39	-0.0560225	0.0503283	5.52075	0.277151	-18.2476	0.319895	-5.57677	-23.7684
29	4	3	2	BP5A_53	-0.699552	0.728846	7.12337	0.110729	-8.91296	0.787714	-7.82292	-16.0363
30	63	3	2	BP5A_56	1.4017	0.0621589	7.69322	0.325822	-17.9689	0.345631	-6.29153	-25.6621
31	45	3	2	BP5A_59	0.79564	0.322653	6.97301	0.414347	-17.0708	0.0179252	-6.17737	-24.0438
32	5	3	1	BP5A_78	-1.73525	0.229867	4.72292	0.312563	-8.67559	0.136659	-6.45817	-13.3985
33	46	3	1	BP5A_80	0.14044	0.412279	6.09112	0.313001	-18.3139	0.375049	-5.95069	-24.4051
34	6	3	2	BP5A_92	0.480253	0.149376	6.20615	0.239552	-12.4403	0.390993	-5.7259	-18.6465
35	47	3	2	BP5A_93	0.598202	0.0916941	7.06759	0.393664	-18.778	0.28956	-6.46938	-25.8456
36	7	3	1	BP5A_102	1.11984	0.119088	4.96883	0.0509393	-6.20795	0.234045	-3.84899	-11.1768
37	48	3	1	BP5A_103	1.80428	0.166152	6.78825	0.118582	-18.2369	0.0372292	-4.98397	-25.0252
38	24	4	2	MN1_1	8.35984	0.114404	9.54124	0.199492	#VALUE!	#VALUE!	-1.18139
39	25	4	2	MN1_3	8.4999	1.65386	8.31364	0.13657	#VALUE!	#VALUE!	0.186253
40	32	4	2	MN1_4	8.4851	0.0487989	9.02434	0.316162	-18.4017	0.451561	-0.539233	-27.4261
41	33	4	2	MN1_5	7.82026	0.0666689	8.13933	0.612391	-19.5098	0.330595	-0.319075	-27.6492
42	34	4	2	MN1_6	9.02991	0.389016	8.38379	0.105845	-18.4921	0.156019	0.646121	-26.8759
43	62	4	1	MN1_9	9.61801	0.04235	9.36344	0.0648912	-19.0213	0.00887985	0.254573	-28.3848
44	35	4	1	MN1_10	7.99522	0.0254304	7.55808	0.29623	-18.2943	0.192446	0.437141	-25.8524
45	36	4	1	MN1_11	8.95573	0.459194	8.58088	0.206603	-19.0805	0.219644	0.374852	-27.6614
46	37	4	1	MN1_12	9.13046	0.196994	8.71872	0.0693252	-18.5908	0.496259	0.411739	-27.3095
47	38	4	2	MN1_24	7.10752	0.0487336	8.12271	0.0803075	-19.7668	0.037065	-1.01519	-27.8895
48	39	4	2	MN1_25	6.17649	0.179334	7.68419	0.0280637	-19.882	0.0889823	-1.5077	-27.5662
49	40	4	2	MN1_26	6.15616	0.26284	7.16728	0.0130051	-20.5044	0.0479136	-1.01112	-27.6717
50	26	5	1	BA1_5	2.90223	0.104401	8.17244	0.163561	-19.0123	0.281186	-5.2702	-27.1847
51	27	5	2	BA1_14	4.31027	0.386283	10.8497	0.0786486	-20.5763	0.0334082	-6.53946	-31.4261
52	28	5	2	BA1_15	3.8634	0.0229682	10.2783	0.155905	-22.0513	0.202538	-6.41495	-32.3297
53	29	5	2	BA1_24	3.20737	0.225506	8.69166	0.24221	-20.0532	0.205322	-5.48429	-28.7448
54	61	5	2	BA1_33	2.32664	0.147542	8.55924	0.0847001	-19.2126	0.327188	-6.2326	-27.7719
55	16	5	2	BA1_34	0.545017	0.863752	6.77377	0.0657824	-20.6796	0.0214508	-6.22876	-27.4534
56	17	5	1	BA1_39	-0.60219	0.622788	4.65733	0.134425	-19.718	0.293161	-5.25952	-24.3753
57	30	5	1	BA1_45	3.07399	0.465627	9.72615	0.334082	-21.1231	0.181657	-6.65216	-30.8493
58	31	5	1	BA1_46	1.40846	0.266675	8.91742	0.0426131	-22.195	0.279047	-7.50896	-31.1124
59	18	5	1	BA1_47	1.16589	0.457617	7.02101	0.385399	-19.9212	0.431876	-5.85512	-26.9422
60	19	5	1	BA1_48	1.75694	0.228093	6.59631	0.446891	-15.0129	0.184477	-4.83937	-21.6092

### Sheet: AA values for TP and PheBase
1=FW1, 2=FW2, 3=FW3, 4=Humpback, 5=Minke	Minimum or Maximum baleen period ID; min=1, max=2	Sample ID	Trophic Position	Phenylalanine d15N (‰)	SD	Trophic Position Baseline for phenylalanine; PHEBase	individual	n	TP	SD
1	1	BP3_1	2.79801	3.62095	0.279575	2.90175	1	10	2.70673	0.24775
1	1	BP3_2	2.83412	6.36324	0.221789	5.6296	2	11	2.73056	0.28493
1	1	BP3_25	2.63011	8.36776	0.457891	7.71571	3	16	2.94258	0.3562
1	1	BP3_27	2.70895	5.84458	0.500903	5.161	4	12	3.40836	0.40061
1	1	BP3_29	2.48694	7.70135	0.353145	7.10658	5	11	3.4992	0.48169
1	2	BP3_13	2.91232	6.78133	0.16583	6.0164
1	2	BP3_15	2.72583	6.6079	0.454042	5.91756
1	2	BP3_17	2.65707	6.45095	0.469511	5.78812
1	2	BP3_42	2.19674	7.66279	0.463118	7.1841
1	2	BP3_44	3.11723	4.44075	0.388259	3.59385
2	1	BP4A_1	3.08503	5.35239	0.38411	4.51838
2	1	BP4A_3	2.87373	5.56656	0.26984	4.81707
2	1	BP4A_4	2.61419	7.07464	0.400934	6.42896
2	2	BP4A_8	2.34346	8.91789	0.0528628	8.38051
2	2	BP4A_18	2.38162	7.99691	0.329728	7.44426
2	2	BP4A_20	2.31709	8.67225	0.234107	8.14542
2	2	BP4A_22	2.77649	8.02957	0.152402	7.31897
2	2	BP4A_24	2.95594	7.99068	0.102293	7.2083
2	1	BP4A_31	3.05683	7.90087	0.0659069	7.07814
2	1	BP4A_32	2.68236	8.00295	0.300951	7.33
2	1	BP4A_36	2.94947	4.34487	0.27743	3.56508
3	1	BP5A_1	2.97393	2.65648	0.116335	1.86691
3	1	BP5A_3	2.05833	4.98299	0.309385	4.55966
3	2	BP5A_16	2.57426	7.0753	0.178707	6.44559
3	2	BP5A_18	2.63899	7.76938	0.3087	7.11378
3	2	BP5A_20	2.82709	7.87344	0.320336	7.1426
3	1	BP5A_37	3.26283	5.54801	0.182912	4.64288
3	1	BP5A_39	3.10731	5.52075	0.277151	4.67782
3	2	BP5A_53	2.63579	7.12337	0.110729	6.46905
3	2	BP5A_56	3.03573	7.69322	0.325822	6.87893
3	2	BP5A_59	2.89355	6.97301	0.414347	6.21559
3	1	BP5A_78	3.4494	4.72292	0.312563	3.74316
3	1	BP5A_80	3.1382	6.09112	0.313001	5.23584
3	2	BP5A_92	2.9511	6.20615	0.239552	5.42571
3	2	BP5A_93	3.52434	7.06759	0.393664	6.05785
3	1	BP5A_102	2.9684	4.96883	0.0509393	4.18147
3	1	BP5A_103	3.04204	6.78825	0.118582	5.97144
4	2	MN1_1	4.18862	9.54124	0.199492	8.26579
4	2	MN1_3	3.80879	8.31364	0.13657	7.19012
4	2	MN1_4	3.11607	9.02434	0.316162	8.17791
4	2	MN1_5	3.50925	8.13933	0.612391	7.13563
4	2	MN1_6	3.76061	8.38379	0.105845	7.27955
4	1	MN1_9	2.9074	9.36344	0.0648912	8.60048
4	1	MN1_10	3.62502	7.55808	0.29623	6.50807
4	1	MN1_11	3.36205	8.58088	0.206603	7.63606
4	1	MN1_12	3.55932	8.71872	0.0693252	7.69499
4	2	MN1_24	2.97815	8.12271	0.0803075	7.33145
4	2	MN1_25	3.06394	7.68419	0.0280637	6.85862
4	2	MN1_26	3.02108	7.16728	0.0130051	6.35885
5	1	BA1_5	3.3583	8.17244	0.163561	7.22912
5	2	BA1_14	3.41563	10.8497	0.0786486	9.88348
5	2	BA1_15	3.29992	10.2783	0.155905	9.35838
5	2	BA1_24	4.61279	8.69166	0.24221	7.24654
5	2	BA1_33	3.94467	8.55924	0.0847001	7.38137
5	2	BA1_34	3.00018	6.77377	0.0657824	5.9737
5	1	BA1_39	3.59987	4.65733	0.134425	3.61738
5	1	BA1_45	3.25318	9.72615	0.334082	8.82488
5	1	BA1_46	2.90559	8.91742	0.0426131	8.15518
5	1	BA1_47	3.28805	7.02101	0.385399	6.10579
5	1	BA1_48	3.81308	6.59631	0.446891	5.47108
